# PI3K/AKT signaling allows for MAPK/ERK pathway independency mediating dedifferentiation-driven treatment resistance in melanoma

**DOI:** 10.1101/2022.07.08.499090

**Authors:** Eyleen Corrales, Ella Levit-Zerdoun, Patrick Metzger, Ralf Mertes, Ariane Lehmann, Julia Münch, Steffen Lemke, Silke Kowar, Melanie Boerries

**Affiliations:** Institute of Molecular Medicine and Cell Research (IMMZ), University of Freiburg, Stefan-Meier- Str. 17, 79104 Freiburg, Germany; Institute of Medical Bioinformatics and Systems Medicine (IBSM), Medical Center-University of Freiburg, Faculty of Medicine, University of Freiburg, Breisacherstr. 153, 79110 Freiburg, Germany; Faculty of Biology, University of Freiburg, Schänzlestr. 1, 79104 Freiburg,Germany; German Cancer Research Center (DKFZ), Im Neuenheimer Feld 280, 69120 Heidelberg, Germany; German Cancer Consortium (DKTK), Freiburg, Germany

**Keywords:** melanoma, MAPK/ERK, PI3K/AKT, dedifferentiation, quiescence, stemness, migration

## Abstract

Current therapeutic management of advanced melanoma patients largely depends on their BRAF mutation status. However, the vast heterogeneity of the tumors hampers the success of therapies targeting the MAPK/ERK pathway alone. Dissecting this heterogeneity will contribute to identifying key players in the oncogenic progression to tailor more effective therapies. We performed a comprehensive molecular and phenotypic characterization of a panel of patient-derived BRAF^*V600E*^-positive melanoma cell lines. Transcriptional profiling was used to identify groups of coregulated genes whose expression relates to an increased migratory potential and a higher resistance. A decrease in sensitivity to MAPK/ERK pathway inhibition with vemurafenib or trametinib corresponded with an increasing quiescence and migratory properties of the cells. This was accompanied by the loss of transcriptional signatures of melanocytic differentiation, and the gain of stem cell features that conferred highly-resistant/mesenchymal-like cells with increased xenobiotic efflux capacity. Nevertheless, targeting of the implicated ABC transporters did not improve the response to vemurafenib, indicating that incomplete BRAF inhibition due to reduced drug uptake is not a main driver of resistance. Rather, indifference to MAPK/ERK pathway inhibition arose from the activation of compensatory signaling cascades. The PI3K/AKT pathway in particular showed a higher activity in mesenchymal-like cells, conferring a lower dependency on MAPK/ERK signaling and supporting stem-like properties that could be reverted by dual PI3K/mTOR inhibition with dactolisib. In case of MAPK/ERK independency, therapeutic focus may be shifted to the PI3K/AKT pathway to overcome late-stage resistance in melanoma tumors that have acquired a mesenchymal phenotype.
