## Supplementary table S6 for "PI3K/AKT signaling allows for MAPK/ERK pathway independency mediating dedifferentiation-driven treatment resistance in melanoma"

### Sheet: cluster 1
Supplementary table S6A: Over-represented hallmark gene sets among genes up-regulated with increasing resistance in MaMel cell lines (cluster 1)
Threshold: adjusted p-value <0.1 (q-value)
Hallmark	Set size	Gene count	p-value	q-value	Genes
EPITHELIAL_MESENCHYMAL_TRANSITION	125	56	8.84831e-08	3.72561e-06	CDH2/FSTL3/CAP2/FERMT2/GLIPR1/COL4A1/COL4A2/COL5A1/COL6A2/COL12A1/CCN2/EMP3/FGF2/GPX7/EFEMP2/CCN1/FAS/IL6/ITGA2/ITGA5/ITGB5/JUN/RHOB/LAMC1/LGALS1/GADD45B/TNFRSF11B/SERPINE1/NTM/TNFRSF12A/PLOD2/PMEPA1/QSOX1/MAGEE1/PVR/ACTA2/SDC1/SDC4/SFRP1/SPOCK1/TAGLN/TGFBI/TGM2/THBS1/THY1/TPM1/TPM2/TPM4/VEGFA/VEGFC/WNT5A/SCG2/CALD1/SERPINH1/SLIT2/CD44
TNFA_SIGNALING_VIA_NFKB	104	41	0.000211256	0.0044475	CDKN1A/TNIP1/KLF2/PLK2/HBEGF/ETS2/F3/PHLDA1/CLCF1/TIPARP/BIRC2/BIRC3/CCN1/IL6/IL6ST/IL7R/JUN/RHOB/LAMB3/SMAD3/MCL1/GADD45B/ATF3/NFKBIA/SERPINE1/PMEPA1/PTGER4/PTGS2/CCND1/BCL3/BCL6/CCL2/SDC4/TAP1/VEGFA/ZFP36/BTG2/FOSL1/TNFSF9/TRIP10/CD44
INTERFERON_GAMMA_RESPONSE	87	34	0.000897057	0.00915857	ARL4A/CDKN1A/IRF9/IFI30/RBCK1/VAMP5/TRAFD1/TOR1B/CFH/HIF1A/HLA-A/HLA-B/FAS/IL6/ITGB7/MT2A/NFKBIA/PNP/ZNFX1/PSME1/PSME2/PTGS2/RNF213/CCL2/BST2/TAP1/TRIM26/NCOA3/CASP4/CASP7/SPPL2A/RIPK1/NMI/MVP
APOPTOSIS	97	37	0.000919444	0.00915857	CDKN1A/CREBBP/DAP/DPYD/ERBB2/F2R/GPX1/GPX4/H1-0/ANXA1/HMGB2/BIRC3/IGF2R/IGFBP6/FAS/IL6/JUN/KRT18/RHOB/LMNA/MCL1/GADD45B/ATF3/TNFRSF12A/DNAJC3/DIABLO/PTK2/BAX/CCND1/BCL2L1/TAP1/BTG2/CASP4/CASP6/CASP7/CAV1/CD44
IL6_JAK_STAT3_SIGNALING	32	16	0.00108758	0.00915857	IRF9/TNFRSF21/GRB2/IFNAR1/FAS/IL6/IL6ST/IL10RB/JUN/LEPR/TNFRSF12A/PDGFC/TNFRSF1A/TYK2/OSMR/CD44
P53_PATHWAY	109	40	0.00139351	0.00977899	CDKN1A/IFI30/BAIAP2/PROCR/MXD4/PLK2/TRAFD1/DGKA/DDB2/HBEGF/EPHA2/EPHX1/F2R/PLXNB2/SLC7A11/MKNK2/H1-2/FAS/JUN/ATF3/NOTCH1/RPS27L/TRIAP1/FBXW7/PRKAB1/ANKRA2/PTPN14/BAX/S100A10/SDC1/ZMAT3/SP1/ZFP36L1/TAP1/TGFA/TP53/XPC/BTG2/PPM1D/TNFSF9
INFLAMMATORY_RESPONSE	73	28	0.00350634	0.0210908	CDKN1A/HBEGF/LPAR1/EMP3/F3/HIF1A/IFNAR1/IL6/IL7R/IRAK2/ITGA5/NDP/NFKBIA/ATP2A2/SERPINE1/PCDH7/AXL/PTGER4/PVR/CCL2/BST2/TPBG/BTG2/IFITM1/TNFSF9/NMI/OSMR/CD70
APICAL_JUNCTION	86	30	0.0124061	0.0652953	SORBS3/BAIAP2/CNN2/INPPL1/INSIG1/ITGA2/ITGA3/LAMB3/MDK/TNFRSF11B/EVL/PFN1/PLCG1/PTK2/NLGN2/NECTIN2/RAC2/RASA1/RRAS/MPP5/SHC1/WNK4/FSCN1/SRC/TGFBI/THBS3/THY1/ACTG2/ZYX/SLIT2
UV_RESPONSE_DN	81	28	0.0176155	0.0824116	CITED2/CAP2/PTPN21/NEK7/LPAR1/ERBB2/F3/EFEMP1/FHL2/FZD2/ANXA2/ID1/CCN1/INSIG1/KCNMA1/LAMC1/SMAD3/MAP1B/ATP2B4/SERPINE1/PPARG/PRKCA/ATXN1/TFPI/TGFBR2/CDC42BPA/CAV1/NRP1

### Sheet: cluster2
Supplementary table S6B: Over-represented hallmark gene sets among genes down-regulated with increasing resistance in MaMel cell lines (cluster 2)
Threshold: adjusted p-value <0.1 (q-value)
Hallmark	Set size	Gene count	p-value	q-value	Genes
OXIDATIVE_PHOSPHORYLATION	129	64	3.64202e-08	1.78459e-06	COX17/LRPPRC/ATP5MG/AFG3L2/COX15/PMPCA/SLC25A5/UQCR10/HSD17B10/HADHB/HSPA9/ACADM/IDH3A/IDH3B/IDH3G/LDHB/MDH1/MTRR/NDUFA6/NDUFA7/NDUFA8/NDUFAB1/NDUFB3/NDUFB4/NDUFB5/NDUFS3/NQO2/OPA1/ACO2/ATP5F1C/MRPL35/ATP5PB/ATP5MC1/PDHA1/MPC1/ATP5MC3/PHYH/ATP6V0C/ATP6V1C1/ATP6V1E1/ATP6V0B/ATP6AP1/CYCS/POLR2F/MRPS22/BCKDHA/SDHA/SDHB/MRPS15/MRPS11/SUPV3L1/UQCRFS1/VDAC1/VDAC2/VDAC3/PDHX/SUCLG1/AIFM1/ATP6V1F/COX5A/A…
