## Supplementary table S9 for "PI3K/AKT signaling allows for MAPK/ERK pathway independency mediating dedifferentiation-driven treatment resistance in melanoma"

### Sheet: cluster 1
Supplementary table S9A: Over-represented KEGG pathways among genes over-expressed in HEM and MaMel6a (cluster 1)
Threshold: adjusted p-value <0.1 (q-value)
ID	Description	Set size	Gene count	p-value	q-value	Genes
hsa01100	Metabolic pathways	38	96	0.00273991	0.30413	GLDC/PNLIPRP3/B3GAT1/B4GALNT3/NAT8/PRODH/MAT1A/ACOT12/ST6GALNAC3/GSTM1/HPSE2/GYG2/ADCY2/ASPA/PLCG2/DCT/GAPDHS/TYR/ACP5/PRDM7/CA14/RENBP/UGT2B7/HOGA1/MAOA/LRAT/CA8/ST3GAL6/NAT8L/ST6GAL1/CHST9/TYRP1/KYNU/ST6GALNAC2/B3GALT1/ATP6V0A4/ST8SIA1/GCNT2
hsa04650	Natural killer cell mediated cytotoxicity	7	11	0.0117411	0.651629	GZMB/PLCG2/PRKCB/SHC4/NFATC2/SYK/HLA-G
hsa05320	Autoimmune thyroid disease	6	10	0.0288178	0.998476	CTLA4/HLA-DQB1/TSHR/HLA-DOA/GZMB/HLA-G
hsa05167	Kaposi sarcoma-associated herpesvirus infection	6	12	0.0768427	0.998476	PLCG2/GNG7/NFATC2/SYK/ANGPT2/HLA-G
hsa05207	Chemical carcinogenesis - receptor activation	8	18	0.0851673	0.998476	CHRNA7/GSTM1/ESR2/ADCY2/PAQR8/PRKCB/RXRG/UGT2B7
hsa04514	Cell adhesion molecules	11	27	0.0851952	0.998476	CTLA4/HLA-DQB1/CADM3/CLDN1/NCAM2/CDH3/ITGA9/HLA-DOA/CDH1/IGSF11/HLA-G
hsa04012	ErbB signaling pathway	5	10	0.105161	0.998476	ERBB3/PLCG2/PRKCB/SHC4/NRG3
hsa05170	Human immunodeficiency virus 1 infection	5	10	0.105161	0.998476	PLCG2/PRKCB/GNG7/NFATC2/HLA-G
hsa04064	NF-kappa B signaling pathway	5	11	0.151703	0.998476	PLCG2/PRKCB/EDA/BCL2A1/SYK
hsa05416	Viral myocarditis	5	11	0.151703	0.998476	HLA-DQB1/CXADR/HLA-DOA/LAMA1/HLA-G
hsa04726	Serotonergic synapse	5	12	0.205175	0.998476	HTR2B/PRKCB/MAOA/GNG7/GABRB3
hsa05145	Toxoplasmosis	5	12	0.205175	0.998476	LAMC3/HLA-DQB1/BIRC7/HLA-DOA/LAMA1
hsa05169	Epstein-Barr virus infection	5	12	0.205175	0.998476	HLA-DQB1/HLA-DOA/PLCG2/SYK/HLA-G
hsa04145	Phagosome	7	19	0.238105	0.998476	HLA-DQB1/FCGR2B/HLA-DOA/TUBB4A/CD36/HLA-G/ATP6V0A4
hsa04613	Neutrophil extracellular trap formation	6	16	0.2506	0.998476	PLCG2/PRKCB/SYK/H3C13/H2BC18/H2BC21
hsa04723	Retrograde endocannabinoid signaling	6	16	0.2506	0.998476	ADCY2/PRKCB/GABRG3/GNG7/GRM5/GABRB3
hsa05152	Tuberculosis	6	16	0.2506	0.998476	HLA-DQB1/ITGAX/FCGR2B/HLA-DOA/SYK/ATP6V0A4
hsa04611	Platelet activation	5	13	0.263778	0.998476	P2RY12/ADCY2/PLCG2/SYK/P2RY1
hsa04659	Th17 cell differentiation	5	13	0.263778	0.998476	HLA-DQB1/HLA-DOA/IRF4/RXRG/NFATC2
hsa04935	Growth hormone synthesis, secretion and action	5	13	0.263778	0.998476	ADCY2/PLCG2/PRKCB/SHC4/IRS4
hsa05203	Viral carcinogenesis	5	13	0.263778	0.998476	HPN/SYK/HLA-G/H2BC18/H2BC21
hsa04940	Type I diabetes mellitus	4	10	0.277428	0.998476	HLA-DQB1/HLA-DOA/GZMB/HLA-G
hsa04062	Chemokine signaling pathway	7	20	0.286955	0.998476	ITK/ADCY2/PLCG2/PRKCB/SHC4/CX3CL1/GNG7
hsa04916	Melanogenesis	7	20	0.286955	0.998476	ADCY2/EDNRB/DCT/PRKCB/TYR/MITF/TYRP1
hsa05163	Human cytomegalovirus infection	6	17	0.305101	0.998476	ADCY2/PRKCB/CX3CL1/GNG7/NFATC2/HLA-G
hsa04724	Glutamatergic synapse	5	14	0.325584	0.998476	DLGAP1/ADCY2/PRKCB/GNG7/GRM5
hsa04727	GABAergic synapse	5	14	0.325584	0.998476	ADCY2/PRKCB/GABRG3/GNG7/GABRB3
hsa04020	Calcium signaling pathway	16	52	0.325732	0.998476	CHRNA7/VEGFD/HTR2B/KDR/GNAL/HRH2/ADCY2/EDNRB/ERBB3/PLCG2/PRKCB/CASQ2/P2RX7/CYSLTR2/GRM5/MCOLN3
hsa05034	Alcoholism	6	18	0.361466	0.998476	SHC4/MAOA/GNG7/H3C13/H2BC18/H2BC21
hsa04725	Cholinergic synapse	5	15	0.388723	0.998476	CHRNA7/ADCY2/PRKCB/GNG7/CHRNA6
hsa05130	Pathogenic Escherichia coli infection	4	12	0.421319	0.998476	MYH14/CLDN1/WIPF3/TUBB4A
hsa05418	Fluid shear stress and atherosclerosis	4	12	0.421319	0.998476	BMPR1B/NPPC/GSTM1/KDR
hsa04926	Relaxin signaling pathway	5	16	0.451506	0.998476	VEGFD/ADCY2/EDNRB/SHC4/GNG7
hsa05032	Morphine addiction	5	16	0.451506	0.998476	ADCY2/PRKCB/GABRG3/GNG7/GABRB3
hsa04512	ECM-receptor interaction	6	20	0.474735	0.998476	LAMC3/COL9A3/ITGA9/SV2B/LAMA1/CD36
hsa04728	Dopaminergic synapse	4	13	0.491338	0.998476	GNAL/PRKCB/MAOA/GNG7
hsa05016	Huntington disease	4	13	0.491338	0.998476	DNAH9/TUBB4A/KCNJ10/GRM5
hsa05166	Human T-cell leukemia virus 1 infection	5	17	0.512508	0.998476	HLA-DQB1/HLA-DOA/ADCY2/NFATC2/HLA-G
hsa01240	Biosynthesis of cofactors	3	10	0.541625	0.998476	MAT1A/UGT2B7/KYNU
hsa04931	Insulin resistance	3	10	0.541625	0.998476	PRKCB/CD36/PPARGC1B
hsa05012	Parkinson disease	3	10	0.541625	0.998476	GNAL/TUBB4A/MAOA
hsa05140	Leishmaniasis	3	10	0.541625	0.998476	HLA-DQB1/HLA-DOA/PRKCB
hsa04750	Inflammatory mediator regulation of TRP channels	4	14	0.557639	0.998476	HTR2B/ADCY2/PLCG2/PRKCB
hsa05146	Amoebiasis	4	14	0.557639	0.998476	LAMC3/GNAL/PRKCB/LAMA1
hsa01521	EGFR tyrosine kinase inhibitor resistance	5	18	0.570601	0.998476	KDR/ERBB3/PLCG2/PRKCB/SHC4
hsa04540	Gap junction	5	18	0.570601	0.998476	HTR2B/ADCY2/PRKCB/TUBB4A/GRM5
hsa04080	Neuroactive ligand-receptor interaction	15	56	0.586918	0.998476	LPAR3/OPRD1/CHRNA7/TSHR/HTR2B/HRH2/EDNRB/GABRG3/P2RX7/CYSLTR2/NPFFR2/GRM5/GABRB3/CHRNA6/P2RY1
hsa05200	Pathways in cancer	17	64	0.603095	0.998476	LPAR3/LAMC3/BIRC7/VEGFD/GSTM1/ESR2/ALK/ADCY2/CDH1/EDNRB/PLCG2/PRKCB/IL12RB2/LAMA1/MITF/RXRG/GNG7
hsa04066	HIF-1 signaling pathway	3	11	0.613757	0.998476	PLCG2/PRKCB/ANGPT2
hsa05214	Glioma	3	11	0.613757	0.998476	PLCG2/PRKCB/SHC4
hsa05225	Hepatocellular carcinoma	4	15	0.619063	0.998476	GSTM1/PLCG2/PRKCB/SHC4
hsa04022	cGMP-PKG signaling pathway	6	23	0.630995	0.998476	OPRD1/NPPC/ADCY2/EDNRB/IRS4/NFATC2
hsa04072	Phospholipase D signaling pathway	6	23	0.630995	0.998476	LPAR3/ADCY2/PLCG2/SHC4/SYK/GRM5
hsa04360	Axon guidance	7	27	0.637006	0.998476	BMPR1B/PLXNC1/PLCG2/SEMA6A/NFATC2/EPHA5/UNC5C
hsa05202	Transcriptional misregulation in cancer	8	31	0.642921	0.998476	GZMB/PROM1/BCL2A1/MITF/SPINT1/RXRG/H3C13/HPGD
hsa05010	Alzheimer disease	5	20	0.675033	0.998476	CHRNA7/APOE/TUBB4A/IRS4/GRM5
hsa04970	Salivary secretion	3	12	0.677903	0.998476	MUC5B/ADCY2/PRKCB
hsa05014	Amyotrophic lateral sclerosis	3	12	0.677903	0.998476	DNAH9/TUBB4A/NRG3
hsa05321	Inflammatory bowel disease	3	12	0.677903	0.998476	HLA-DQB1/HLA-DOA/IL12RB2
hsa04014	Ras signaling pathway	8	33	0.719314	0.998476	VEGFD/KDR/PLA1A/PLCG2/PRKCB/SHC4/GNG7/ANGPT2
hsa05322	Systemic lupus erythematosus	5	21	0.720525	0.998476	HLA-DQB1/HLA-DOA/H3C13/H2BC18/H2BC21
hsa05323	Rheumatoid arthritis	5	21	0.720525	0.998476	CTLA4/HLA-DQB1/HLA-DOA/ACP5/ATP6V0A4
hsa04015	Rap1 signaling pathway	9	37	0.720806	0.998476	LPAR3/VEGFD/KDR/ADCY2/CDH1/PRKCB/RAP1GAP/ANGPT2/P2RY1
hsa05131	Shigellosis	3	13	0.733873	0.998476	PLCG2/RRAGD/H3C13
hsa05164	Influenza A	3	13	0.733873	0.998476	HLA-DQB1/HLA-DOA/PRKCB
hsa05417	Lipid and atherosclerosis	3	13	0.733873	0.998476	RXRG/NFATC2/CD36
hsa04915	Estrogen signaling pathway	4	18	0.76897	0.998476	ESR2/KRT27/ADCY2/SHC4
hsa05206	MicroRNAs in cancer	4	18	0.76897	0.998476	ERBB3/PLCG2/PRKCB/SHC4
hsa04713	Circadian entrainment	3	14	0.781937	0.998476	ADCY2/PRKCB/GNG7
hsa05414	Dilated cardiomyopathy	3	14	0.781937	0.998476	ITGA9/ADCY2/LAMA1
hsa04974	Protein digestion and absorption	6	27	0.791088	0.998476	COL9A3/KCNJ13/COL19A1/SLC16A10/SLC7A8/CPB2
hsa04150	mTOR signaling pathway	2	10	0.805186	0.998476	PRKCB/RRAGD
hsa05135	Yersinia infection	2	10	0.805186	0.998476	WIPF3/NFATC2
hsa04270	Vascular smooth muscle contraction	4	19	0.807373	0.998476	MYH14/NPPC/ADCY2/PRKCB
hsa05150	Staphylococcus aureus infection	4	19	0.807373	0.998476	HLA-DQB1/FCGR2B/KRT27/HLA-DOA
hsa05205	Proteoglycans in cancer	6	28	0.82156	0.998476	KDR/HPSE2/ERBB3/PLCG2/PRKCB/ANK3
hsa04640	Hematopoietic cell lineage	3	15	0.822655	0.998476	HLA-DQB1/HLA-DOA/CD36
hsa04921	Oxytocin signaling pathway	3	15	0.822655	0.998476	ADCY2/PRKCB/NFATC2
hsa04510	Focal adhesion	8	37	0.837453	0.998476	LAMC3/COL9A3/VEGFD/KDR/ITGA9/PRKCB/SHC4/LAMA1
hsa05168	Herpes simplex virus 1 infection	4	20	0.840458	0.998476	HLA-DQB1/HLA-DOA/SYK/HLA-G
hsa05165	Human papillomavirus infection	7	33	0.842127	0.998476	LAMC3/COL9A3/ITGA9/HES6/LAMA1/HLA-G/ATP6V0A4
hsa04672	Intestinal immune network for IgA production	2	11	0.847726	0.998476	HLA-DQB1/HLA-DOA
hsa05412	Arrhythmogenic right ventricular cardiomyopathy	2	11	0.847726	0.998476	ITGA9/LAMA1
hsa04933	AGE-RAGE signaling pathway in diabetic complications	3	16	0.856749	0.998476	VEGFD/PLCG2/PRKCB
hsa05226	Gastric cancer	3	16	0.856749	0.998476	CDH1/SHC4/RXRG
hsa04925	Aldosterone synthesis and secretion	2	12	0.88169	0.998476	ADCY2/PRKCB
hsa04929	GnRH secretion	2	12	0.88169	0.998476	ESR2/PRKCB
hsa04390	Hippo signaling pathway	3	17	0.885004	0.998476	BMPR1B/SOX2/CDH1
hsa05171	Coronavirus disease - COVID-19	3	17	0.885004	0.998476	PLCG2/PRKCB/SYK
hsa05218	Melanoma	2	13	0.908566	0.998476	CDH1/MITF
hsa04550	Signaling pathways regulating pluripotency of stem cells	4	23	0.912526	0.998476	BMPR1B/SOX2/ONECUT1/DUSP9
hsa04151	PI3K-Akt signaling pathway	11	55	0.926782	0.998476	LPAR3/LAMC3/COL9A3/VEGFD/KDR/ITGA9/ERBB3/LAMA1/GNG7/SYK/ANGPT2
hsa04911	Insulin secretion	2	14	0.929671	0.998476	ADCY2/PRKCB
hsa04610	Complement and coagulation cascades	3	20	0.942412	0.998476	ITGAX/A2M/CPB2
hsa05022	Pathways of neurodegeneration - multiple diseases	5	30	0.945385	0.998476	CHRNA7/DNAH9/PRKCB/TUBB4A/GRM5
hsa05224	Breast cancer	2	15	0.946135	0.998476	ESR2/SHC4
hsa05410	Hypertrophic cardiomyopathy	2	15	0.946135	0.998476	ITGA9/LAMA1
hsa04061	Viral protein interaction with cytokine and cytokine receptor	2	17	0.968758	0.998476	IL24/CX3CL1
hsa04668	TNF signaling pathway	2	17	0.968758	0.998476	VEGFD/CX3CL1
hsa04068	FoxO signaling pathway	1	11	0.97082	0.998476	IRS4
hsa04261	Adrenergic signaling in cardiomyocytes	1	11	0.97082	0.998476	ADCY2
hsa04810	Regulation of actin cytoskeleton	4	28	0.970892	0.998476	MYH14/ITGAX/ITGA9/IQGAP2
hsa04310	Wnt signaling pathway	2	18	0.976326	0.998476	PRKCB/NFATC2
hsa04630	JAK-STAT signaling pathway	2	19	0.982115	0.998476	IL24/IL12RB2
hsa05132	Salmonella infection	1	13	0.984786	0.998476	TUBB4A
hsa05215	Prostate cancer	1	13	0.984786	0.998476	SPINT1
hsa04010	MAPK signaling pathway	6	41	0.985118	0.998476	VEGFD/KDR/ERBB3/PRKCB/DUSP9/ANGPT2
hsa04060	Cytokine-cytokine receptor interaction	7	49	0.99237	0.998476	BMPR1B/GDF1/IL24/IL16/EDA/IL12RB2/CX3CL1
hsa04024	cAMP signaling pathway	2	22	0.992413	0.998476	TSHR/ADCY2
hsa04934	Cushing syndrome	1	16	0.994301	0.998476	ADCY2
hsa04350	TGF-beta signaling pathway	1	20	0.998476	0.998476	BMPR1B

### Sheet: cluster 2
Supplementary table S9B: Over-represented KEGG pathways among genes over-expressed in HDF and MaMel21 (cluster 2)
Threshold: adjusted p-value <0.1 (q-value)
ID	Description	Set size	Gene count	p-value	q-value	Genes
hsa04151	PI3K-Akt signaling pathway	33	55	0.00132639	0.0671016	LAMC2/COL4A1/FGF2/IL7R/COL6A2/ITGA11/VEGFC/LPAR1/CHRM2/PDGFRB/ITGA8/EGFR/OSMR/PDGFB/PRKAA2/THBS1/PDGFA/ANGPT1/ITGB4/LAMA3/FGFR2/EREG/CREB3L1/PDGFC/COL1A1/FGF7/TNC/IGF2/FGF5/NGF/COL6A1/IL6/BDNF
hsa04350	TGF-beta signaling pathway	15	20	0.00135631	0.0671016	BMP2/FBN1/DCN/THBS1/INHBE/THSD4/LTBP1/GREM1/GDF5/ID1/GDF6/INHBB/INHBA/NOG/CHRD
hsa04810	Regulation of actin cytoskeleton	19	28	0.00213801	0.0705167	CXCL12/FGF2/ITGA11/LPAR1/CHRM2/PDGFRB/ITGA8/EGFR/PDGFB/PDGFA/ITGB4/FGFR2/BDKRB1/BDKRB2/PDGFC/FGF7/FGF5/RAC2/MYL9
hsa04610	Complement and coagulation cascades	14	20	0.00569592	0.103299	C1S/SERPINE1/C3/C4A/C4B/PLAU/CFI/BDKRB1/BDKRB2/C1R/F2RL2/CFD/CLU/F3
hsa05215	Prostate cancer	10	13	0.00721535	0.103299	PDGFRB/EGFR/PDGFB/PDGFA/FGFR2/PLAU/CREB3L1/ZEB1/PDGFC/AR
hsa05200	Pathways in cancer	35	64	0.00850589	0.103299	GADD45G/CXCL12/LAMC2/COL4A1/FGF2/IL7R/ADCY7/BMP2/WNT5B/VEGFC/LPAR1/PDGFRB/EGFR/WNT5A/IL15/PDGFB/PDGFA/FZD2/LAMA3/WNT9A/EDN1/FGFR2/MECOM/WNT7B/IL15RA/BDKRB1/BDKRB2/FGF7/RUNX1T1/IGF2/GLI2/FGF5/AR/RAC2/IL6
hsa04060	Cytokine-cytokine receptor interaction	28	49	0.0085556	0.103299	CXCL12/IL7R/IL1B/BMP2/TNFRSF11B/IL15/OSMR/TNFRSF12A/IL32/CCL26/IL11/CCR7/TNFSF15/LIFR/INHBE/TNFSF18/IL15RA/CLCF1/GDF5/TNFRSF25/GDF6/INHBB/INHBA/NGF/CXCL14/IL18R1/IL6/CCL2
hsa04390	Hippo signaling pathway	12	17	0.0096492	0.103299	SERPINE1/BMP2/WNT5B/WNT5A/FZD2/WNT9A/WNT7B/GDF5/ID1/GDF6/GLI2/CCN2
hsa04010	MAPK signaling pathway	24	41	0.0100497	0.103299	GADD45G/FGF2/IL1B/VEGFC/FLNC/PDGFRB/EGFR/PDGFB/PDGFA/ANGPT1/CACNA1G/FGFR2/MECOM/EREG/CACNA1C/PDGFC/FGF7/CACNA2D3/HSPB1/IGF2/FGF5/NGF/RAC2/BDNF
hsa04630	JAK-STAT signaling pathway	13	19	0.0104398	0.103299	SOCS3/AOX1/IL7R/PDGFRB/EGFR/IL15/OSMR/PDGFB/PDGFA/IL11/LIFR/IL15RA/IL6
hsa05226	Gastric cancer	11	16	0.0178018	0.154329	GADD45G/FGF2/WNT5B/EGFR/WNT5A/FZD2/WNT9A/FGFR2/WNT7B/FGF7/FGF5
hsa05206	MicroRNAs in cancer	12	18	0.0187165	0.154329	PDGFRB/EGFR/FSCN1/HMGA2/PDGFB/THBS1/PDGFA/PLAU/ZEB1/IGF2BP1/TNC/TPM1
hsa05165	Human papillomavirus infection	19	33	0.0273049	0.18002	LAMC2/COL4A1/COL6A2/ITGA11/WNT5B/PDGFRB/ITGA8/EGFR/WNT5A/THBS1/FZD2/ITGB4/LAMA3/WNT9A/WNT7B/CREB3L1/COL1A1/TNC/COL6A1
hsa04261	Adrenergic signaling in cardiomyocytes	8	11	0.0280756	0.18002	ADCY7/CREB3L1/ADRA1D/CACNA1C/ATP1A2/CACNA2D3/TPM1/RAPGEF4
hsa04360	Axon guidance	16	27	0.030485	0.18002	CXCL12/NTN4/WNT5B/RHOD/WNT5A/SLIT2/SEMA3F/EPHB2/NRP1/TRPC3/SEMA3D/SLIT3/RAC2/NTNG1/MYL9/TRPC4
hsa05218	Melanoma	9	13	0.0305789	0.18002	GADD45G/FGF2/PDGFRB/EGFR/PDGFB/PDGFA/PDGFC/FGF7/FGF5
hsa05224	Breast cancer	10	15	0.0320414	0.18002	GADD45G/FGF2/WNT5B/EGFR/WNT5A/FZD2/WNT9A/WNT7B/FGF7/FGF5
hsa05171	Coronavirus disease - COVID-19	11	17	0.0327483	0.18002	C1S/IL1B/EGFR/C3/C4A/NRP1/C4B/C1R/CFD/IL6/CCL2
hsa05205	Proteoglycans in cancer	16	28	0.0458115	0.212257	FGF2/WNT5B/FLNC/EGFR/WNT5A/DCN/THBS1/FZD2/WNT9A/WNT7B/PLAU/TWIST2/COL1A1/TWIST1/IGF2/LUM
hsa04024	cAMP signaling pathway	13	22	0.0516953	0.212257	ADCY7/CHRM2/SSTR1/EDN1/OXTR/CREB3L1/CACNA1C/ATP1A2/ADORA1/RAC2/MYL9/BDNF/RAPGEF4
hsa04510	Focal adhesion	20	37	0.0527157	0.212257	LAMC2/COL4A1/COL6A2/ITGA11/VEGFC/FLNC/PDGFRB/ITGA8/EGFR/PDGFB/THBS1/PDGFA/ITGB4/LAMA3/PDGFC/COL1A1/TNC/COL6A1/RAC2/MYL9
hsa04936	Alcoholic liver disease	7	10	0.0532202	0.212257	IL1B/C3/PRKAA2/C4A/C4B/IL6/CPT1C
hsa05133	Pertussis	7	10	0.0532202	0.212257	C1S/IL1B/C3/C4A/C4B/C1R/IL6
hsa05418	Fluid shear stress and atherosclerosis	8	12	0.0554187	0.212257	IL1B/ASS1/PDGFB/PRKAA2/PDGFA/EDN1/RAC2/CCL2
hsa04933	AGE-RAGE signaling pathway in diabetic complications	10	16	0.055774	0.212257	SERPINE1/COL4A1/IL1B/VEGFC/EDN1/COL1A1/COL3A1/F3/IL6/CCL2
hsa04934	Cushing syndrome	10	16	0.055774	0.212257	ADCY7/WNT5B/EGFR/WNT5A/CACNA1G/FZD2/WNT9A/WNT7B/CREB3L1/CACNA1C
hsa04550	Signaling pathways regulating pluripotency of stem cells	13	23	0.0771351	0.282678	FGF2/WNT5B/WNT5A/FZD2/WNT9A/FGFR2/WNT7B/LIFR/INHBE/ID1/TBX3/INHBB/INHBA
hsa05150	Staphylococcus aureus infection	11	19	0.0849013	0.300027	C1S/C3/C4A/C4B/CFI/KRT34/KRT19/KRT18/C1R/KRT16/CFD
hsa05410	Hypertrophic cardiomyopathy	9	15	0.0921712	0.314486	ITGA11/ITGA8/PRKAA2/ITGB4/EDN1/CACNA1C/CACNA2D3/IL6/TPM1
hsa04015	Rap1 signaling pathway	19	37	0.10052	0.331538	FGF2/ADCY7/VEGFC/LPAR1/PDGFRB/EGFR/PDGFB/THBS1/PDGFA/ANGPT1/FGFR2/APBB1IP/PDGFC/FGF7/ID1/FGF5/NGF/RAC2/RAPGEF4
hsa04512	ECM-receptor interaction	11	20	0.123417	0.393928	LAMC2/COL4A1/COL6A2/ITGA11/ITGA8/THBS1/ITGB4/LAMA3/COL1A1/TNC/COL6A1
hsa01521	EGFR tyrosine kinase inhibitor resistance	10	18	0.131005	0.405081	FGF2/PDGFRB/EGFR/AXL/PDGFB/PDGFA/FGFR2/NRG1/PDGFC/IL6
hsa04974	Protein digestion and absorption	14	27	0.139004	0.416789	COL4A1/COL6A2/COL5A1/COL8A1/COL21A1/COL7A1/COL1A1/COL3A1/COL8A2/ATP1A2/COL13A1/COL15A1/COL6A1/COL17A1
hsa05146	Amoebiasis	8	14	0.147254	0.428542	LAMC2/COL4A1/IL1B/LAMA3/COL1A1/COL3A1/HSPB1/IL6
hsa04150	mTOR signaling pathway	6	10	0.164201	0.464207	WNT5B/WNT5A/PRKAA2/FZD2/WNT9A/WNT7B
hsa04270	Vascular smooth muscle contraction	10	19	0.182231	0.500869	ADCY7/ACTG2/KCNMA1/EDN1/KCNMB1/ADM2/ADRA1D/CACNA1C/ADM/MYL9
hsa04668	TNF signaling pathway	9	17	0.195554	0.518843	SOCS3/IL1B/VEGFC/IL15/EDN1/CREB3L1/IL18R1/IL6/CCL2
hsa04014	Ras signaling pathway	16	33	0.199258	0.518843	FGF2/VEGFC/PDGFRB/EGFR/PDGFB/PDGFA/ANGPT1/FGFR2/PDGFC/FGF7/IGF2/RASA4/FGF5/NGF/RAC2/BDNF
hsa04921	Oxytocin signaling pathway	8	15	0.210206	0.519984	ADCY7/EGFR/PRKAA2/KCNJ6/OXTR/CACNA1C/CACNA2D3/MYL9
hsa05225	Hepatocellular carcinoma	8	15	0.210206	0.519984	GADD45G/WNT5B/EGFR/WNT5A/FZD2/WNT9A/WNT7B/IGF2
hsa04068	FoxO signaling pathway	6	11	0.244574	0.590244	GADD45G/IL7R/EGFR/PRKAA2/IL6/S1PR1
hsa04926	Relaxin signaling pathway	8	16	0.281445	0.652308	COL4A1/ADCY7/VEGFC/EGFR/EDN1/CREB3L1/COL1A1/COL3A1
hsa04022	cGMP-PKG signaling pathway	11	23	0.283476	0.652308	ADCY7/KCNMA1/KCNMB1/CREB3L1/ADRA1D/CACNA1C/BDKRB2/ATP1A2/ADORA1/ADRA2A/MYL9
hsa04750	Inflammatory mediator regulation of TRP channels	7	14	0.305614	0.657385	IL1B/ADCY7/HRH1/F2RL1/BDKRB1/BDKRB2/NGF
hsa04911	Insulin secretion	7	14	0.305614	0.657385	ADCY7/KCNMA1/KCNMB1/CREB3L1/CACNA1C/ATP1A2/RAPGEF4
hsa05414	Dilated cardiomyopathy	7	14	0.305614	0.657385	ADCY7/ITGA11/ITGA8/ITGB4/CACNA1C/CACNA2D3/TPM1
hsa05163	Human cytomegalovirus infection	8	17	0.357793	0.753249	CXCL12/IL1B/ADCY7/EGFR/CREB3L1/RAC2/IL6/CCL2
hsa04931	Insulin resistance	5	10	0.36602	0.754435	SOCS3/PRKAA2/PTPRF/CREB3L1/IL6
hsa04080	Neuroactive ligand-receptor interaction	24	56	0.373606	0.754435	S1PR3/LPAR1/CHRM2/SSTR1/C3/LYPD6B/HRH1/THRB/EDN1/GABRE/F2RL1/OXTR/ADM2/ADRA1D/BDKRB1/BDKRB2/F2RL2/PTGFR/NPY4R/ADM/ADORA1/KISS1/ADRA2A/S1PR1
hsa05010	Alzheimer disease	9	20	0.403126	0.782869	IL1B/WNT5B/WNT5A/FZD2/WNT9A/WNT7B/CACNA1C/NDUFA4L2/IL6
hsa05022	Pathways of neurodegeneration - multiple diseases	13	30	0.419942	0.782869	IL1B/WNT5B/WNT5A/FZD2/WNT9A/TRPC3/WNT7B/DNAH5/CACNA1C/SNCAIP/NDUFA4L2/IL6/BDNF
hsa04935	Growth hormone synthesis, secretion and action	6	13	0.425084	0.782869	SOCS3/ADCY7/SSTR1/IGFBP3/CREB3L1/CACNA1C
hsa04310	Wnt signaling pathway	8	18	0.435944	0.782869	WNT5B/WNT5A/FZD2/WNT9A/WNT7B/TLE4/RSPO4/RAC2
hsa04915	Estrogen signaling pathway	8	18	0.435944	0.782869	ADCY7/EGFR/KCNJ6/KRT34/KRT19/CREB3L1/KRT18/KRT16
hsa05207	Chemical carcinogenesis - receptor activation	8	18	0.435944	0.782869	FGF2/ADCY7/EGFR/CREB3L1/CACNA1C/FGF7/FGF5/AR
hsa04072	Phospholipase D signaling pathway	10	23	0.44307	0.782869	ADCY7/LPAR1/PDGFRB/EGFR/PDGFB/PDGFA/PDGFC/PTGFR/PLPP3/RAPGEF4
hsa04066	HIF-1 signaling pathway	5	11	0.467224	0.78357	SERPINE1/EGFR/ANGPT1/EDN1/IL6
hsa05214	Glioma	5	11	0.467224	0.78357	GADD45G/PDGFRB/EGFR/PDGFB/PDGFA
hsa05412	Arrhythmogenic right ventricular cardiomyopathy	5	11	0.467224	0.78357	ITGA11/ITGA8/ITGB4/CACNA1C/CACNA2D3
hsa05202	Transcriptional misregulation in cancer	13	31	0.480477	0.792366	GADD45G/HMGA2/PDGFA/PLAU/IGFBP3/NUPR1/ZEB1/RUNX1T1/HOXA9/SIX1/SIX4/HOXA11/IL6
hsa04020	Calcium signaling pathway	21	52	0.532178	0.856753	FGF2/ADCY7/VEGFC/CHRM2/PDGFRB/EGFR/PDGFB/PDGFA/CACNA1G/HRH1/FGFR2/OXTR/ADRA1D/CACNA1C/BDKRB1/BDKRB2/PDGFC/PTGFR/FGF7/FGF5/NGF
hsa04061	Viral protein interaction with cytokine and cytokine receptor	7	17	0.553345	0.856753	CXCL12/CCL26/CCR7/CXCL14/IL18R1/IL6/CCL2
hsa05166	Human T-cell leukemia virus 1 infection	7	17	0.553345	0.856753	ADCY7/IL15/EGR2/NRP1/CREB3L1/IL15RA/IL6
hsa04925	Aldosterone synthesis and secretion	5	12	0.562814	0.856753	ADCY7/CACNA1G/CREB3L1/CACNA1C/ATP1A2
hsa04929	GnRH secretion	5	12	0.562814	0.856753	CACNA1G/KCNJ6/CACNA1C/KISS1/TRPC4
hsa04916	Melanogenesis	8	20	0.58601	0.865435	ADCY7/WNT5B/WNT5A/FZD2/WNT9A/EDN1/WNT7B/CREB3L1
hsa05168	Herpes simplex virus 1 infection	8	20	0.58601	0.865435	SOCS3/IL1B/ZNF135/C3/ZNF415/ZNF793/IL6/CCL2
hsa04640	Hematopoietic cell lineage	6	15	0.598415	0.867654	ANPEP/IL7R/IL1B/CD7/IL11/IL6
hsa04924	Renin secretion	4	10	0.619031	0.867654	KCNMA1/EDN1/CACNA1C/ADORA1
hsa05135	Yersinia infection	4	10	0.619031	0.867654	IL1B/RAC2/IL6/CCL2
hsa04540	Gap junction	7	18	0.628054	0.867654	ADCY7/LPAR1/PDGFRB/EGFR/PDGFB/PDGFA/PDGFC
hsa04611	Platelet activation	5	13	0.648894	0.867654	ADCY7/APBB1IP/COL1A1/COL3A1/FERMT3
hsa05016	Huntington disease	5	13	0.648894	0.867654	TGM2/CREB3L1/DNAH5/NDUFA4L2/BDNF
hsa05132	Salmonella infection	5	13	0.648894	0.867654	IL1B/AHNAK2/FLNC/IL6/MYL9
hsa04064	NF-kappa B signaling pathway	4	11	0.705778	0.875422	GADD45G/CXCL12/IL1B/PLAU
hsa04672	Intestinal immune network for IgA production	4	11	0.705778	0.875422	CXCL12/IL15/IL15RA/IL6
hsa04727	GABAergic synapse	5	14	0.723454	0.875422	ADCY7/SLC38A1/KCNJ6/GABRE/CACNA1C
hsa04062	Chemokine signaling pathway	7	20	0.754075	0.875422	CXCL12/ADCY7/CCL26/CCR7/CXCL14/RAC2/CCL2
hsa04970	Salivary secretion	4	12	0.77726	0.875422	ADCY7/KCNMA1/ADRA1D/ATP1A2
hsa05167	Kaposi sarcoma-associated herpesvirus infection	4	12	0.77726	0.875422	FGF2/C3/PDGFB/IL6
hsa05321	Inflammatory bowel disease	4	12	0.77726	0.875422	IL1B/GATA3/IL18R1/IL6
hsa04725	Cholinergic synapse	5	15	0.785973	0.875422	ADCY7/CHRM2/KCNJ6/CREB3L1/CACNA1C
hsa05323	Rheumatoid arthritis	7	21	0.804345	0.875422	CXCL12/IL1B/IL15/ANGPT1/IL11/IL6/CCL2
hsa05131	Shigellosis	4	13	0.834312	0.875422	IL1B/EGFR/C3/MYL9
hsa05164	Influenza A	4	13	0.834312	0.875422	SOCS3/IL1B/IL6/CCL2
hsa05417	Lipid and atherosclerosis	4	13	0.834312	0.875422	IL1B/OLR1/IL6/CCL2
hsa04012	ErbB signaling pathway	3	10	0.834951	0.875422	EGFR/EREG/NRG1
hsa04940	Type I diabetes mellitus	3	10	0.834951	0.875422	IL1B/CPE/PTPRN
hsa04723	Retrograde endocannabinoid signaling	5	16	0.836974	0.875422	ADCY7/KCNJ6/GABRE/CACNA1C/NDUFA4L2
hsa04145	Phagosome	6	19	0.841269	0.875422	COLEC12/C3/THBS1/C1R/OLR1/MRC2
hsa04713	Circadian entrainment	4	14	0.878655	0.875422	ADCY7/CACNA1G/KCNJ6/CACNA1C
hsa04724	Glutamatergic synapse	4	14	0.878655	0.875422	ADCY7/SLC38A1/SLC1A7/CACNA1C
hsa04726	Serotonergic synapse	3	12	0.918768	0.875422	KCND2/KCNJ6/CACNA1C
hsa05014	Amyotrophic lateral sclerosis	3	12	0.918768	0.875422	DNAH5/NRG1/NDUFA4L2
hsa05130	Pathogenic Escherichia coli infection	3	12	0.918768	0.875422	IL1B/LPAR1/IL6
hsa05032	Morphine addiction	4	16	0.937485	0.875422	ADCY7/KCNJ6/GABRE/ADORA1
hsa05152	Tuberculosis	4	16	0.937485	0.875422	IL1B/C3/MRC2/IL6
hsa04659	Th17 cell differentiation	3	13	0.944105	0.875422	IL1B/GATA3/IL6
hsa04728	Dopaminergic synapse	3	13	0.944105	0.875422	KCNJ6/CREB3L1/CACNA1C
hsa05203	Viral carcinogenesis	3	13	0.944105	0.875422	C3/EGR2/CREB3L1
hsa01240	Biosynthesis of cofactors	2	10	0.954998	0.875422	BCAT1/NMNAT2
hsa05012	Parkinson disease	2	10	0.954998	0.875422	SNCAIP/NDUFA4L2
hsa05140	Leishmaniasis	2	10	0.954998	0.875422	IL1B/C3
hsa05322	Systemic lupus erythematosus	5	21	0.96557	0.875422	C1S/C3/C4A/C4B/C1R
hsa04650	Natural killer cell mediated cytotoxicity	2	11	0.97091	0.875422	RAET1G/RAC2
hsa05145	Toxoplasmosis	2	12	0.981339	0.875422	LAMC2/LAMA3
hsa05169	Epstein-Barr virus infection	2	12	0.981339	0.875422	GADD45G/IL6
hsa04514	Cell adhesion molecules	6	27	0.986326	0.875422	NEGR1/ITGA8/PDCD1LG2/PTPRF/VSIR/NTNG1
hsa05170	Human immunodeficiency virus 1 infection	1	10	0.994263	0.875422	RAC2
hsa05416	Viral myocarditis	1	11	0.996598	0.875422	RAC2
hsa04613	Neutrophil extracellular trap formation	2	16	0.997025	0.875422	C3/RAC2
hsa05034	Alcoholism	2	18	0.998846	0.875422	CREB3L1/BDNF
hsa01100	Metabolic pathways	24	96	0.999751	0.875422	BCAT1/NNMT/ST6GALNAC5/AOX1/ANPEP/ADCY7/ASS1/PAPSS2/CA12/B3GALT5/CYP2S1/CA9/MECOM/XDH/GCNT1/NDUFA4L2/P4HA3/NMNAT2/MGAT2/A4GALT/PLPP3/CYP26B1/CDA/ASNS

### Sheet: cluster 3
Supplementary table S9C: Over-represented KEGG pathways among genes over-expressed in MaMel21 and MaMel63a (cluster 3)
Threshold: adjusted p-value <0.1 (q-value)
ID	Description	Set size	Gene count	p-value	q-value	Genes
hsa05322	Systemic lupus erythematosus	9	21	0.00247116	0.175498	H2BC4/H2AC13/H3C4/H4C8/H2BC5/H2AC6/HLA-DRB5/HLA-DRA/HLA-DRB1
hsa05034	Alcoholism	8	18	0.00333446	0.175498	H2BC4/H2AC13/H3C4/H4C8/H2BC5/H2AC6/DRD2/GNAO1
hsa04613	Neutrophil extracellular trap formation	7	16	0.00682588	0.239505	H2BC4/H2AC13/H3C4/H4C8/H2BC5/H2AC6/PLCB4
hsa05321	Inflammatory bowel disease	5	12	0.0284547	0.611359	IL12RB1/HLA-DRB5/RORC/HLA-DRA/HLA-DRB1
hsa04659	Th17 cell differentiation	5	13	0.0405363	0.611359	IL12RB1/HLA-DRB5/RORC/HLA-DRA/HLA-DRB1
hsa05131	Shigellosis	5	13	0.0405363	0.611359	ELMO1/H3C4/FOXO6/CYTH4/PLCB4
hsa04713	Circadian entrainment	5	14	0.0553099	0.611359	NOS1AP/GNAO1/PRKG2/CACNA1H/PLCB4
hsa04911	Insulin secretion	5	14	0.0553099	0.611359	PCLO/SNAP25/KCNN4/CHRM3/PLCB4
hsa04924	Renin secretion	4	10	0.0580791	0.611359	PDE1C/AGT/PRKG2/PLCB4
hsa05140	Leishmaniasis	4	10	0.0580791	0.611359	HLA-DRB5/HLA-DRA/HLA-DRB1/EEF1A2
hsa05152	Tuberculosis	5	16	0.0930071	0.746921	CD74/ATP6V0D2/HLA-DRB5/HLA-DRA/HLA-DRB1
hsa04925	Aldosterone synthesis and secretion	4	12	0.106436	0.746921	CAMK1G/AGT/CACNA1H/PLCB4
hsa04929	GnRH secretion	4	12	0.106436	0.746921	SPP1/KCNN4/CACNA1H/PLCB4
hsa04970	Salivary secretion	4	12	0.106436	0.746921	KCNN4/PRKG2/CHRM3/PLCB4
hsa05145	Toxoplasmosis	4	12	0.106436	0.746921	HLA-DRB5/HLA-DRA/HLA-DRB1/GNAO1
hsa05132	Salmonella infection	4	13	0.135725	0.781145	ELMO1/TNFSF10/PAK3/CYTH4
hsa05164	Influenza A	4	13	0.135725	0.781145	TNFSF10/HLA-DRB5/HLA-DRA/HLA-DRB1
hsa05203	Viral carcinogenesis	4	13	0.135725	0.781145	H2BC4/H4C8/H2BC5/ATP6V0D2
hsa04072	Phospholipase D signaling pathway	6	23	0.140997	0.781145	DGKG/AVPR2/GRM8/CYTH4/AGT/PLCB4
hsa05168	Herpes simplex virus 1 infection	5	20	0.197594	0.852483	CD74/HLA-DRB5/HLA-DRA/HLA-DRB1/ZNF676
hsa04940	Type I diabetes mellitus	3	10	0.201305	0.852483	HLA-DRB5/HLA-DRA/HLA-DRB1
hsa05320	Autoimmune thyroid disease	3	10	0.201305	0.852483	HLA-DRB5/HLA-DRA/HLA-DRB1
hsa04640	Hematopoietic cell lineage	4	15	0.202465	0.852483	CD22/HLA-DRB5/HLA-DRA/HLA-DRB1
hsa04725	Cholinergic synapse	4	15	0.202465	0.852483	KCNQ3/GNAO1/CHRM3/PLCB4
hsa04921	Oxytocin signaling pathway	4	15	0.202465	0.852483	TRPM2/CAMK1G/GNAO1/PLCB4
hsa04934	Cushing syndrome	4	16	0.238951	0.895201	WNT6/AGT/CACNA1H/PLCB4
hsa04514	Cell adhesion molecules	6	27	0.245571	0.895201	CD22/MPZ/HLA-DRB5/SELL/HLA-DRA/HLA-DRB1
hsa04672	Intestinal immune network for IgA production	3	11	0.246628	0.895201	HLA-DRB5/HLA-DRA/HLA-DRB1
hsa05416	Viral myocarditis	3	11	0.246628	0.895201	HLA-DRB5/HLA-DRA/HLA-DRB1
hsa04726	Serotonergic synapse	3	12	0.293358	0.927554	HTR7/GNAO1/PLCB4
hsa05130	Pathogenic Escherichia coli infection	3	12	0.293358	0.927554	TNFSF10/PAK3/CYTH4
hsa05169	Epstein-Barr virus infection	3	12	0.293358	0.927554	HLA-DRB5/HLA-DRA/HLA-DRB1
hsa04550	Signaling pathways regulating pluripotency of stem cells	5	23	0.294017	0.927554	HOXA1/WNT6/DLX5/ID3/LIF
hsa04020	Calcium signaling pathway	10	52	0.2996	0.927554	NTSR1/CACNA1E/HTR7/CAMK1G/PDE1C/CHRM3/GDNF/CACNA1H/P2RX5/PLCB4
hsa04915	Estrogen signaling pathway	4	18	0.315677	0.949405	TGFA/KRT15/GNAO1/PLCB4
hsa04728	Dopaminergic synapse	3	13	0.340648	0.983307	DRD2/GNAO1/PLCB4
hsa04145	Phagosome	4	19	0.354974	0.983307	ATP6V0D2/HLA-DRB5/HLA-DRA/HLA-DRB1
hsa05150	Staphylococcus aureus infection	4	19	0.354974	0.983307	HLA-DRB5/HLA-DRA/HLA-DRB1/KRT15
hsa04724	Glutamatergic synapse	3	14	0.387764	0.988488	GRM8/GNAO1/PLCB4
hsa05323	Rheumatoid arthritis	4	21	0.433334	0.988488	ATP6V0D2/HLA-DRB5/HLA-DRA/HLA-DRB1
hsa04723	Retrograde endocannabinoid signaling	3	16	0.479121	0.988488	GABRA3/GNAO1/PLCB4
hsa05032	Morphine addiction	3	16	0.479121	0.988488	GABRA3/PDE1C/GNAO1
hsa01240	Biosynthesis of cofactors	2	10	0.488352	0.988488	IDO1/TDO2
hsa04012	ErbB signaling pathway	2	10	0.488352	0.988488	PAK3/TGFA
hsa05135	Yersinia infection	2	10	0.488352	0.988488	FYB1/ELMO1
hsa05170	Human immunodeficiency virus 1 infection	2	10	0.488352	0.988488	PAK3/GNAO1
hsa05163	Human cytomegalovirus infection	3	17	0.522464	0.988488	CCR1/GNAO1/PLCB4
hsa05166	Human T-cell leukemia virus 1 infection	3	17	0.522464	0.988488	HLA-DRB5/HLA-DRA/HLA-DRB1
hsa04068	FoxO signaling pathway	2	11	0.542069	0.988488	TNFSF10/FOXO6
hsa04261	Adrenergic signaling in cardiomyocytes	2	11	0.542069	0.988488	AGT/PLCB4
hsa05214	Glioma	2	11	0.542069	0.988488	TGFA/CAMK1G
hsa04080	Neuroactive ligand-receptor interaction	9	56	0.544465	0.988488	NTSR1/DRD2/AVPR2/GRM8/HTR7/GABRA3/AGT/CHRM3/P2RX5
hsa04540	Gap junction	3	18	0.563822	0.988488	DRD2/PRKG2/PLCB4
hsa04270	Vascular smooth muscle contraction	3	19	0.602981	0.988488	RAMP1/AGT/PLCB4
hsa04611	Platelet activation	2	13	0.637477	0.988488	PRKG2/PLCB4
hsa05417	Lipid and atherosclerosis	2	13	0.637477	0.988488	TNFSF10/PLCB4
hsa04062	Chemokine signaling pathway	3	20	0.639803	0.988488	ELMO1/CCR1/PLCB4
hsa04916	Melanogenesis	3	20	0.639803	0.988488	WNT6/GNAO1/PLCB4
hsa05010	Alzheimer disease	3	20	0.639803	0.988488	WNT6/CHRM3/PLCB4
hsa04727	GABAergic synapse	2	14	0.679095	0.988488	GABRA3/GNAO1
hsa04750	Inflammatory mediator regulation of TRP channels	2	14	0.679095	0.988488	TRPM8/PLCB4
hsa05225	Hepatocellular carcinoma	2	15	0.716789	0.988488	WNT6/TGFA
hsa04015	Rap1 signaling pathway	5	37	0.727983	0.988488	FYB1/NGFR/DRD2/GNAO1/PLCB4
hsa04926	Relaxin signaling pathway	2	16	0.750741	0.988488	GNAO1/PLCB4
hsa04933	AGE-RAGE signaling pathway in diabetic complications	2	16	0.750741	0.988488	AGT/PLCB4
hsa05202	Transcriptional misregulation in cancer	4	31	0.75444	0.988488	TSPAN7/H3C4/NGFR/EYA1
hsa04061	Viral protein interaction with cytokine and cytokine receptor	2	17	0.781178	0.988488	TNFSF10/CCR1
hsa04014	Ras signaling pathway	4	33	0.798634	0.988488	PAK3/NGFR/HTR7/TGFA
hsa04310	Wnt signaling pathway	2	18	0.808348	0.988488	WNT6/PLCB4
hsa04010	MAPK signaling pathway	5	41	0.810419	0.988488	CACNA1E/NGFR/TGFA/PTPRR/CACNA1H
hsa04150	mTOR signaling pathway	1	10	0.824818	0.988488	WNT6
hsa04931	Insulin resistance	1	10	0.824818	0.988488	AGT
hsa05012	Parkinson disease	1	10	0.824818	0.988488	DRD2
hsa04974	Protein digestion and absorption	3	27	0.831337	0.988488	CPA2/COL20A1/KCNN4
hsa04630	JAK-STAT signaling pathway	2	19	0.832509	0.988488	IL12RB1/LIF
hsa04650	Natural killer cell mediated cytotoxicity	1	11	0.853093	0.988488	TNFSF10
hsa05412	Arrhythmogenic right ventricular cardiomyopathy	1	11	0.853093	0.988488	DSG2
hsa04350	TGF-beta signaling pathway	2	20	0.85392	0.988488	ID3/PITX2
hsa01100	Metabolic pathways	12	96	0.874671	0.988488	MGAM/DGKG/IDO1/TREH/GPAT3/ATP6V0D2/DDO/ELOVL7/PDE1C/TDO2/ENPP4/PLCB4
hsa05014	Amyotrophic lateral sclerosis	1	12	0.876846	0.988488	NUP210
hsa05167	Kaposi sarcoma-associated herpesvirus infection	1	12	0.876846	0.988488	CCR1
hsa05022	Pathways of neurodegeneration - multiple diseases	3	30	0.88227	0.988488	WNT6/CHRM3/PLCB4
hsa04935	Growth hormone synthesis, secretion and action	1	13	0.896794	0.988488	PLCB4
hsa05016	Huntington disease	1	13	0.896794	0.988488	PLCB4
hsa05215	Prostate cancer	1	13	0.896794	0.988488	TGFA
hsa04022	cGMP-PKG signaling pathway	2	23	0.904143	0.988488	PRKG2/PLCB4
hsa05146	Amoebiasis	1	14	0.91354	0.988488	PLCB4
hsa05414	Dilated cardiomyopathy	1	14	0.91354	0.988488	AGT
hsa04060	Cytokine-cytokine receptor interaction	5	49	0.916001	0.988488	IL12RB1/TNFSF10/NGFR/CCR1/LIF
hsa05165	Human papillomavirus infection	3	33	0.919193	0.988488	SPP1/WNT6/ATP6V0D2
hsa05224	Breast cancer	1	15	0.927593	0.988488	WNT6
hsa05410	Hypertrophic cardiomyopathy	1	15	0.927593	0.988488	AGT
hsa05226	Gastric cancer	1	16	0.939383	0.988488	WNT6
hsa04360	Axon guidance	2	27	0.946531	0.988488	PAK3/SEMA6B
hsa04390	Hippo signaling pathway	1	17	0.949271	0.988488	WNT6
hsa04668	TNF signaling pathway	1	17	0.949271	0.988488	LIF
hsa04510	Focal adhesion	3	37	0.952186	0.988488	SPP1/PARVG/PAK3
hsa04810	Regulation of actin cytoskeleton	2	28	0.95395	0.988488	PAK3/CHRM3
hsa05205	Proteoglycans in cancer	2	28	0.95395	0.988488	WNT6/IHH
hsa01521	EGFR tyrosine kinase inhibitor resistance	1	18	0.957561	0.988488	TGFA
hsa05207	Chemical carcinogenesis - receptor activation	1	18	0.957561	0.988488	EPHX4
hsa04512	ECM-receptor interaction	1	20	0.970329	0.988488	SPP1
hsa04610	Complement and coagulation cascades	1	20	0.970329	0.988488	SERPIND1
hsa04024	cAMP signaling pathway	1	22	0.979284	0.988488	DRD2
hsa05200	Pathways in cancer	5	64	0.986016	0.988488	IL12RB1/WNT6/TGFA/AGT/PLCB4
hsa04151	PI3K-Akt signaling pathway	3	55	0.996498	0.989571	SPP1/NGFR/TGFA

### Sheet: cluster 4
Supplementary table 9D: Over-represented KEGG pathways among genes over-expressed in HEM and HDF (cluster 4)
Threshold: adjusted p-value <0.1 (q-value)
ID	Description	Set size	Gene count	p-value	q-value	Genes
hsa05014	Amyotrophic lateral sclerosis	5	12	0.0367077	0.985113	TNFRSF1B/COX7A1/NEFH/PRKN/DNALI1
hsa05022	Pathways of neurodegeneration - multiple diseases	9	30	0.0497458	0.985113	DKK2/TNFRSF1B/COX7A1/NEFH/PRKN/DNALI1/UCHL1/GRIA3/NOX4
hsa04061	Viral protein interaction with cytokine and cytokine receptor	6	17	0.0507342	0.985113	TNFRSF1B/TNFRSF10D/TNFRSF10A/CXCL5/CXCL6/CXCL2
hsa01100	Metabolic pathways	22	96	0.0609245	0.985113	GPAT2/NMNAT3/PTGIS/GGT5/COX7A1/GALNTL6/PDE3A/OPLAH/ALDOC/ALDH2/CDO1/ME3/ACOT4/ALDH1L2/BHMT2/PTGDS/GALNT15/CHDH/ALDH1A1/MGAT3/ALPL/XYLT1
hsa04310	Wnt signaling pathway	6	18	0.0659327	0.985113	DKK2/SFRP4/SERPINF1/PRICKLE2/CCND2/GPC4
hsa05012	Parkinson disease	4	10	0.0710417	0.985113	DRD1/COX7A1/PRKN/UCHL1
hsa04668	TNF signaling pathway	5	17	0.142743	0.985113	TNFRSF1B/RIPK3/CXCL5/CXCL6/CXCL2
hsa04024	cAMP signaling pathway	6	22	0.150146	0.985113	EDNRA/DRD1/PDE3A/GRIA3/POMC/GABBR2
hsa05417	Lipid and atherosclerosis	4	13	0.1618	0.985113	CD40/TNFRSF10A/CXCL2/MMP1
hsa01240	Biosynthesis of cofactors	3	10	0.230033	0.985113	NMNAT3/ALDH2/ALPL
hsa04936	Alcoholic liver disease	3	10	0.230033	0.985113	ALDH2/NOX4/CXCL2
hsa05133	Pertussis	3	10	0.230033	0.985113	SERPING1/CXCL5/CXCL6
hsa05323	Rheumatoid arthritis	5	21	0.272391	0.985113	CXCL5/CXCL6/CXCL2/MMP1/FLT1
hsa05032	Morphine addiction	4	16	0.278049	0.985113	DRD1/CACNA1A/PDE3A/GABBR2
hsa04066	HIF-1 signaling pathway	3	11	0.279718	0.985113	ALDOC/IGF1/FLT1
hsa05412	Arrhythmogenic right ventricular cardiomyopathy	3	11	0.279718	0.985113	SGCD/GJA1/ITGA4
hsa04728	Dopaminergic synapse	3	13	0.380856	0.985113	DRD1/CACNA1A/GRIA3
hsa05016	Huntington disease	3	13	0.380856	0.985113	COX7A1/DNALI1/GRIA3
hsa05132	Salmonella infection	3	13	0.380856	0.985113	ACTR3C/RIPK3/TNFRSF10A
hsa05202	Transcriptional misregulation in cancer	6	31	0.429597	0.985113	PAX8/CD40/CCND2/GRIA3/IGF1/FLT1
hsa05414	Dilated cardiomyopathy	3	14	0.430589	0.985113	SGCD/ITGA4/IGF1
hsa04060	Cytokine-cytokine receptor interaction	9	49	0.450451	0.985113	TNFRSF1B/CTF1/CD40/TNFRSF10D/TNFRSF10A/IL1RL2/CXCL5/CXCL6/CXCL2
hsa05410	Hypertrophic cardiomyopathy	3	15	0.478872	0.985113	SGCD/ITGA4/IGF1
hsa04924	Renin secretion	2	10	0.525036	0.985113	EDNRA/PDE3A
hsa05135	Yersinia infection	2	10	0.525036	0.985113	ACTR3C/ITGA4
hsa05170	Human immunodeficiency virus 1 infection	2	10	0.525036	0.985113	TNFRSF1B/SAMHD1
hsa04022	cGMP-PKG signaling pathway	4	23	0.563786	0.985113	EDNRA/KCNJ8/PDE3A/PRKG1
hsa05171	Coronavirus disease - COVID-19	3	17	0.569259	0.985113	MX1/RPS4Y1/MMP1
hsa04064	NF-kappa B signaling pathway	2	11	0.579551	0.985113	CD40/CXCL2
hsa04068	FoxO signaling pathway	2	11	0.579551	0.985113	CCND2/IGF1
hsa04672	Intestinal immune network for IgA production	2	11	0.579551	0.985113	CD40/ITGA4
hsa05416	Viral myocarditis	2	11	0.579551	0.985113	SGCD/CD40
hsa04540	Gap junction	3	18	0.610752	0.985113	DRD1/PRKG1/GJA1
hsa04510	Focal adhesion	6	37	0.617852	0.985113	HGF/CCND2/THBS2/ITGA4/IGF1/FLT1
hsa05130	Pathogenic Escherichia coli infection	2	12	0.629401	0.985113	ACTR3C/TNFRSF10A
hsa05169	Epstein-Barr virus infection	2	12	0.629401	0.985113	CD40/CCND2
hsa05164	Influenza A	2	13	0.674591	0.985113	MX1/TNFRSF10A
hsa05218	Melanoma	2	13	0.674591	0.985113	HGF/IGF1
hsa04014	Ras signaling pathway	5	33	0.683389	0.985113	HGF/KIT/IGF1/FLT1/NTF3
hsa04062	Chemokine signaling pathway	3	20	0.685551	0.985113	CXCL5/CXCL6/CXCL2
hsa05010	Alzheimer disease	3	20	0.685551	0.985113	DKK2/COX7A1/NOX4
hsa05168	Herpes simplex virus 1 infection	3	20	0.685551	0.985113	ZNF492/ZNF154/ZNF662
hsa04514	Cell adhesion molecules	4	27	0.697925	0.985113	NLGN4X/CD40/NLGN4Y/ITGA4
hsa04974	Protein digestion and absorption	4	27	0.697925	0.985113	COL5A3/COL11A1/COL5A2/DPP4
hsa04713	Circadian entrainment	2	14	0.715258	0.985113	PRKG1/GRIA3
hsa04724	Glutamatergic synapse	2	14	0.715258	0.985113	CACNA1A/GRIA3
hsa04727	GABAergic synapse	2	14	0.715258	0.985113	CACNA1A/GABBR2
hsa04010	MAPK signaling pathway	6	41	0.722321	0.985113	HGF/CACNA1A/KIT/IGF1/FLT1/NTF3
hsa05205	Proteoglycans in cancer	4	28	0.726505	0.985113	HGF/IGF1/TIMP3/HSPB2
hsa04151	PI3K-Akt signaling pathway	8	55	0.744955	0.985113	HGF/KIT/CCND2/THBS2/ITGA4/IGF1/FLT1/NTF3
hsa04640	Hematopoietic cell lineage	2	15	0.751625	0.985113	KIT/ITGA4
hsa05224	Breast cancer	2	15	0.751625	0.985113	KIT/IGF1
hsa04080	Neuroactive ligand-receptor interaction	8	56	0.764202	0.985113	EDNRA/DRD1/MCHR1/GRIA3/POMC/GABBR2/GAL/GRID1
hsa04723	Retrograde endocannabinoid signaling	2	16	0.783969	0.985113	CACNA1A/GRIA3
hsa05166	Human T-cell leukemia virus 1 infection	2	17	0.812597	0.985113	CD40/CCND2
hsa01521	EGFR tyrosine kinase inhibitor resistance	2	18	0.837827	0.985113	HGF/IGF1
hsa04915	Estrogen signaling pathway	2	18	0.837827	0.985113	POMC/GABBR2
hsa05034	Alcoholism	2	18	0.837827	0.985113	DRD1/MACROH2A2
hsa05206	MicroRNAs in cancer	2	18	0.837827	0.985113	CCND2/TIMP3
hsa05165	Human papillomavirus infection	4	33	0.84002	0.985113	MX1/CCND2/THBS2/ITGA4
hsa04150	mTOR signaling pathway	1	10	0.845383	0.985113	IGF1
hsa04931	Insulin resistance	1	10	0.845383	0.985113	PPP1R3C
hsa05140	Leishmaniasis	1	10	0.845383	0.985113	ITGA4
hsa05320	Autoimmune thyroid disease	1	10	0.845383	0.985113	CD40
hsa04145	Phagosome	2	19	0.859979	0.985113	PLA2R1/THBS2
hsa04270	Vascular smooth muscle contraction	2	19	0.859979	0.985113	EDNRA/PRKG1
hsa04630	JAK-STAT signaling pathway	2	19	0.859979	0.985113	CTF1/CCND2
hsa04650	Natural killer cell mediated cytotoxicity	1	11	0.871967	0.985113	TNFRSF10A
hsa05214	Glioma	1	11	0.871967	0.985113	IGF1
hsa04350	TGF-beta signaling pathway	2	20	0.87936	0.985113	RGMA/FMOD
hsa04512	ECM-receptor interaction	2	20	0.87936	0.985113	THBS2/ITGA4
hsa04610	Complement and coagulation cascades	2	20	0.87936	0.985113	SERPING1/F7
hsa04916	Melanogenesis	2	20	0.87936	0.985113	KIT/POMC
hsa04810	Regulation of actin cytoskeleton	3	28	0.880824	0.985113	ACTR3C/ITGA4/ARHGEF4
hsa04726	Serotonergic synapse	1	12	0.894018	0.985113	CACNA1A
hsa04925	Aldosterone synthesis and secretion	1	12	0.894018	0.985113	POMC
hsa04929	GnRH secretion	1	12	0.894018	0.985113	GABBR2
hsa04970	Salivary secretion	1	12	0.894018	0.985113	PRKG1
hsa05145	Toxoplasmosis	1	12	0.894018	0.985113	CD40
hsa05167	Kaposi sarcoma-associated herpesvirus infection	1	12	0.894018	0.985113	CXCL2
hsa05322	Systemic lupus erythematosus	2	21	0.896263	0.985113	CD40/MACROH2A2
hsa04015	Rap1 signaling pathway	4	37	0.900058	0.985113	HGF/KIT/IGF1/FLT1
hsa04611	Platelet activation	1	13	0.912304	0.985113	PRKG1
hsa04935	Growth hormone synthesis, secretion and action	1	13	0.912304	0.985113	IGF1
hsa05131	Shigellosis	1	13	0.912304	0.985113	ACTR3C
hsa05203	Viral carcinogenesis	1	13	0.912304	0.985113	CCND2
hsa05215	Prostate cancer	1	13	0.912304	0.985113	IGF1
hsa04750	Inflammatory mediator regulation of TRP channels	1	14	0.927461	0.985113	IGF1
hsa05146	Amoebiasis	1	14	0.927461	0.985113	CXCL2
hsa04725	Cholinergic synapse	1	15	0.940021	0.985113	CACNA1A
hsa05225	Hepatocellular carcinoma	1	15	0.940021	0.985113	HGF
hsa05200	Pathways in cancer	7	64	0.942739	0.985113	EDNRA/HGF/PAX8/KIT/CCND2/MMP1/IGF1
hsa04613	Neutrophil extracellular trap formation	1	16	0.950424	0.985113	MACROH2A2
hsa04926	Relaxin signaling pathway	1	16	0.950424	0.985113	MMP1
hsa04933	AGE-RAGE signaling pathway in diabetic complications	1	16	0.950424	0.985113	NOX4
hsa04934	Cushing syndrome	1	16	0.950424	0.985113	POMC
hsa05152	Tuberculosis	1	16	0.950424	0.985113	PLA2R1
hsa05226	Gastric cancer	1	16	0.950424	0.985113	HGF
hsa04390	Hippo signaling pathway	1	17	0.959039	0.985113	CCND2
hsa04360	Axon guidance	2	27	0.959534	0.985113	ROBO2/RGMA
hsa04020	Calcium signaling pathway	5	52	0.959753	0.985113	EDNRA/HGF/DRD1/CACNA1A/FLT1
hsa05207	Chemical carcinogenesis - receptor activation	1	18	0.966169	0.985113	CACNA1A
hsa04072	Phospholipase D signaling pathway	1	23	0.98707	0.98707	KIT
hsa04550	Signaling pathways regulating pluripotency of stem cells	1	23	0.98707	0.98707	IGF1
